# The effect of molnupiravir and nirmatrelvir on SARS-CoV-2 genome diversity in severe models of COVID-19

**DOI:** 10.1101/2024.02.27.582110

**Authors:** Rebekah Penrice-Randal, Eleanor G. Bentley, Parul Sharma, Adam Kirby, I’ah Donovan-Banfield, Anja Kipar, Daniele F. Mega, Chloe Bramwell, Joanne Sharp, Andrew Owen, Julian A. Hiscox, James P. Stewart

## Abstract

**Objectives:** Immunocompromised individuals are susceptible to severe COVID-19 and potentially contribute to the emergence of variants with altered pathogenicity due to persistent infection. This study investigated the impact of immunosuppression on SARS-CoV-2 infection in k18-hACE2 mice and the effectiveness of antiviral treatments in this context during the first 7 days of infection.

**Methods:** Mice were immunosuppressed using cyclophosphamide and infected with a B daughter lineage of SARS-CoV-2. Molnupiravir and nirmatrelvir, alone and in combination, were administered and viral load and viral sequence diversity was assessed.

**Results:** Treatment of infected but immune compromised mice with both compounds either singly or in combination resulted in decreased viral loads and pathological changes compared to untreated animals. Treatment also abrogated infection of neuronal tissue. However, no consistent changes in the viral consensus sequence were observed, except for the emergence of the S:H655Y mutation. Molnupiravir, but not nirmatrelvir or immunosuppression alone, increased the transition/transversion (Ts/Tv) ratio, representative of G>A and C>U mutations and this increase was not altered by the co-administration of nirmatrelvir with molnupiravir.

Notably, immunosuppression itself did not appear to promote the emergence of mutational characteristic of variants of concern (VOCs).

**Conclusions:** Further investigations are warranted to fully understand the role of immunocompromised individuals in VOC development, especially by taking persistence into consideration, and to inform optimised public health strategies. It is more likely that immunodeficiency promotes viral persistence but does not necessarily lead to substantial consensus-level changes in the absence of antiviral selection pressure. Consistent with mechanisms of action, molnupiravir showed a stronger mutagenic effect than nirmatrelvir in this model.
