## Supplementary material for "The effect of molnupiravir and nirmatrelvir on SARS-CoV-2 genome diversity in severe models of COVID-19": SRA_Accession

### Sheet: metadata-11018904-processed-ok
accession	study	object_status	bioproject_accession	biosample_accession	sample_name	library_ID	title	library_strategy	library_source	library_selection	library_layout	platform	instrument_model	design_description	filetype	filename	filename2	filename3	filename4	assembly	fasta_file
SRR21798660	SRP400892	new	PRJNA886870	SAMN31145657	Vehicle-1-Swab-DPI-1	Vehicle-1-Swab-DPI-1	Nimagen Seq of SARS-CoV-2 infected Mus musculus	AMPLICON	VIRAL RNA	PCR	paired	ILLUMINA	Illumina NovaSeq 6000	Nimagen primer scheme	fastq	Sample_5687_R1.fastq.gz	Sample_5687_R2.fastq.gz
SRR21798659	SRP400892	new	PRJNA886870	SAMN31145658	Vehicle-2-Swab-DPI-1	Vehicle-2-Swab-DPI-1	Nimagen Seq of SARS-CoV-2 infected Mus musculus	AMPLICON	VIRAL RNA	PCR	paired	ILLUMINA	Illumina NovaSeq 6000	Nimagen primer scheme	fastq	Sample_5688_R1.fastq.gz	Sample_5688_R2.fastq.gz
SRR21798648	SRP400892	new	PRJNA886870	SAMN31145659	Vehicle-3-Swab-DPI-1	Vehicle-3-Swab-DPI-1	Nimagen Seq of SARS-CoV-2 infected Mus musculus	AMPLICON	VIRAL RNA	PCR	paired	ILLUMINA	Illumina NovaSeq 6000	Nimagen primer scheme	fastq	Sample_5689_R1.fastq.gz	Sample_5689_R2.fastq.gz
SRR21798637	SRP400892	new	PRJNA886870	SAMN31145660	Vehicle-4-Swab-DPI-1	Vehicle-4-Swab-DPI-1	Nimagen Seq of SARS-CoV-2 infected Mus musculus	AMPLICON	VIRAL RNA	PCR	paired	ILLUMINA	Illumina NovaSeq 6000	Nimagen primer scheme	fastq	Sample_5690_R1.fastq.gz	Sample_5690_R2.fastq.gz
SRR21798624	SRP400892	new	PRJNA886870	SAMN31145661	Cyclophosphamide-only-1-Swab-DPI-1	Cyclophosphamide-only-1-Swab-DPI-1	Nimagen Seq of SARS-CoV-2 infected Mus musculus	AMPLICON	VIRAL RNA	PCR	paired	ILLUMINA	Illumina NovaSeq 6000	Nimagen primer scheme	fastq	Sample_5691_R1.fastq.gz	Sample_5691_R2.fastq.gz
SRR21798613	SRP400892	new	PRJNA886870	SAMN31145662	Cyclophosphamide-only-2-Swab-DPI-1	Cyclophosphamide-only-2-Swab-DPI-1	Nimagen Seq of SARS-CoV-2 infected Mus musculus	AMPLICON	VIRAL RNA	PCR	paired	ILLUMINA	Illumina NovaSeq 6000	Nimagen primer scheme	fastq	Sample_5692_R1.fastq.gz	Sample_5692_R2.fastq.gz
SRR21798602	SRP400892	new	PRJNA886870	SAMN31145663	Cyclophosphamide-only-3-Swab-DPI-1	Cyclophosphamide-only-3-Swab-DPI-1	Nimagen Seq of SARS-CoV-2 infected Mus musculus	AMPLICON	VIRAL RNA	PCR	paired	ILLUMINA	Illumina NovaSeq 6000	Nimagen primer scheme	fastq	Sample_5693_R1.fastq.gz	Sample_5693_R2.fastq.gz
SRR21798591	SRP400892	new	PRJNA886870	SAMN31145664	Cyclophosphamide-only-4-Swab-DPI-1	Cyclophosphamide-only-4-Swab-DPI-1	Nimagen Seq of SARS-CoV-2 infected Mus musculus	AMPLICON	VIRAL RNA	PCR	paired	ILLUMINA	Illumina NovaSeq 6000	Nimagen primer scheme	fastq	Sample_5694_R1.fastq.gz	Sample_5694_R2.fastq.gz
SRR21798580	SRP400892	new	PRJNA886870	SAMN31145665	Molnupiravir-1-Swab-DPI-1	Molnupiravir-1-Swab-DPI-1	Nimagen Seq of SARS-CoV-2 infected Mus musculus	AMPLICON	VIRAL RNA	PCR	paired	ILLUMINA	Illumina NovaSeq 6000	Nimagen primer scheme	fastq	Sample_5695_R1.fastq.gz	Sample_5695_R2.fastq.gz
SRR21798629	SRP400892	new	PRJNA886870	SAMN31145666	Molnupiravir-2-Swab-DPI-1	Molnupiravir-2-Swab-DPI-1	Nimagen Seq of SARS-CoV-2 infected Mus musculus	AMPLICON	VIRAL RNA	PCR	paired	ILLUMINA	Illumina NovaSeq 6000	Nimagen primer scheme	fastq	Sample_5696_R1.fastq.gz	Sample_5696_R2.fastq.gz
SRR21798658	SRP400892	new	PRJNA886870	SAMN31145667	Molnupiravir-3-Swab-DPI-1	Molnupiravir-3-Swab-DPI-1	Nimagen Seq of SARS-CoV-2 infected Mus musculus	AMPLICON	VIRAL RNA	PCR	paired	ILLUMINA	Illumina NovaSeq 6000	Nimagen primer scheme	fastq	Sample_5697_R1.fastq.gz	Sample_5697_R2.fastq.gz
SRR21798657	SRP400892	new	PRJNA886870	SAMN31145668	Molnupiravir-4-Swab-DPI-1	Molnupiravir-4-Swab-DPI-1	Nimagen Seq of SARS-CoV-2 infected Mus musculus	AMPLICON	VIRAL RNA	PCR	paired	ILLUMINA	Illumina NovaSeq 6000	Nimagen primer scheme	fastq	Sample_5698_R1.fastq.gz	Sample_5698_R2.fastq.gz
SRR21798656	SRP400892	new	PRJNA886870	SAMN31145669	Cyclophosphamide-and-Molnupiravir-1-Swab-DPI-1	Cyclophosphamide-and-Molnupiravir-1-Swab-DPI-1	Nimagen Seq of SARS-CoV-2 infected Mus musculus	AMPLICON	VIRAL RNA	PCR	paired	ILLUMINA	Illumina NovaSeq 6000	Nimagen primer scheme	fastq	Sample_5699_R1.fastq.gz	Sample_5699_R2.fastq.gz
SRR21798655	SRP400892	new	PRJNA886870	SAMN31145670	Cyclophosphamide-and-Molnupiravir-2-Swab-DPI-1	Cyclophosphamide-and-Molnupiravir-2-Swab-DPI-1	Nimagen Seq of SARS-CoV-2 infected Mus musculus	AMPLICON	VIRAL RNA	PCR	paired	ILLUMINA	Illumina NovaSeq 6000	Nimagen primer scheme	fastq	Sample_5700_R1.fastq.gz	Sample_5700_R2.fastq.gz
SRR21798654	SRP400892	new	PRJNA886870	SAMN31145671	Cyclophosphamide-and-Molnupiravir-3-Swab-DPI-1	Cyclophosphamide-and-Molnupiravir-3-Swab-DPI-1	Nimagen Seq of SARS-CoV-2 infected Mus musculus	AMPLICON	VIRAL RNA	PCR	paired	ILLUMINA	Illumina NovaSeq 6000	Nimagen primer scheme	fastq	Sample_5701_R1.fastq.gz	Sample_5701_R2.fastq.gz
SRR21798653	SRP400892	new	PRJNA886870	SAMN31145672	Cyclophosphamide-and-Molnupiravir-4-Swab-DPI-1	Cyclophosphamide-and-Molnupiravir-4-Swab-DPI-1	Nimagen Seq of SARS-CoV-2 infected Mus musculus	AMPLICON	VIRAL RNA	PCR	paired	ILLUMINA	Illumina NovaSeq 6000	Nimagen primer scheme	fastq	Sample_5702_R1.fastq.gz	Sample_5702_R2.fastq.gz
SRR21798652	SRP400892	new	PRJNA886870	SAMN31145673	Cyclophosphamide-and-Pfizer-3-Swab-DPI-1	Cyclophosphamide-and-Pfizer-3-Swab-DPI-1	Nimagen Seq of SARS-CoV-2 infected Mus musculus	AMPLICON	VIRAL RNA	PCR	paired	ILLUMINA	Illumina NovaSeq 6000	Nimagen primer scheme	fastq	Sample_5705_R1.fastq.gz	Sample_5705_R2.fastq.gz
SRR21798651	SRP400892	new	PRJNA886870	SAMN31145674	Cyclophosphamide--Pfizer-and-Molnupiravir-1-Swab-DPI-1	Cyclophosphamide--Pfizer-and-Molnupiravir-1-Swab-DPI-1	Nimagen Seq of SARS-CoV-2 infected Mus musculus	AMPLICON	VIRAL RNA	PCR	paired	ILLUMINA	Illumina NovaSeq 6000	Nimagen primer scheme	fastq	Sample_5707_R1.fastq.gz	Sample_5707_R2.fastq.gz
SRR21798650	SRP400892	new	PRJNA886870	SAMN31145675	Vehicle-1-Swab-DPI-3	Vehicle-1-Swab-DPI-3	Nimagen Seq of SARS-CoV-2 infected Mus musculus	AMPLICON	VIRAL RNA	PCR	paired	ILLUMINA	Illumina NovaSeq 6000	Nimagen primer scheme	fastq	Sample_5711_R1.fastq.gz	Sample_5711_R2.fastq.gz
SRR21798649	SRP400892	new	PRJNA886870	SAMN31145676	Vehicle-2-Swab-DPI-3	Vehicle-2-Swab-DPI-3	Nimagen Seq of SARS-CoV-2 infected Mus musculus	AMPLICON	VIRAL RNA	PCR	paired	ILLUMINA	Illumina NovaSeq 6000	Nimagen primer scheme	fastq	Sample_5712_R1.fastq.gz	Sample_5712_R2.fastq.gz
SRR21798647	SRP400892	new	PRJNA886870	SAMN31145677	Vehicle-3-Swab-DPI-3	Vehicle-3-Swab-DPI-3	Nimagen Seq of SARS-CoV-2 infected Mus musculus	AMPLICON	VIRAL RNA	PCR	paired	ILLUMINA	Illumina NovaSeq 6000	Nimagen primer scheme	fastq	Sample_5713_R1.fastq.gz	Sample_5713_R2.fastq.gz
SRR21798646	SRP400892	new	PRJNA886870	SAMN31145678	Vehicle-4-Swab-DPI-3	Vehicle-4-Swab-DPI-3	Nimagen Seq of SARS-CoV-2 infected Mus musculus	AMPLICON	VIRAL RNA	PCR	paired	ILLUMINA	Illumina NovaSeq 6000	Nimagen primer scheme	fastq	Sample_5714_R1.fastq.gz	Sample_5714_R2.fastq.gz
SRR21798645	SRP400892	new	PRJNA886870	SAMN31145679	Cyclophosphamide-only-1-Swab-DPI-3	Cyclophosphamide-only-1-Swab-DPI-3	Nimagen Seq of SARS-CoV-2 infected Mus musculus	AMPLICON	VIRAL RNA	PCR	paired	ILLUMINA	Illumina NovaSeq 6000	Nimagen primer scheme	fastq	Sample_5715_R1.fastq.gz	Sample_5715_R2.fastq.gz
SRR21798644	SRP400892	new	PRJNA886870	SAMN31145680	Cyclophosphamide-only-2-Swab-DPI-3	Cyclophosphamide-only-2-Swab-DPI-3	Nimagen Seq of SARS-CoV-2 infected Mus musculus	AMPLICON	VIRAL RNA	PCR	paired	ILLUMINA	Illumina NovaSeq 6000	Nimagen primer scheme	fastq	Sample_5716_R1.fastq.gz	Sample_5716_R2.fastq.gz
SRR21798643	SRP400892	new	PRJNA886870	SAMN31145681	Cyclophosphamide-only-3-Swab-DPI-3	Cyclophosphamide-only-3-Swab-DPI-3	Nimagen Seq of SARS-CoV-2 infected Mus musculus	AMPLICON	VIRAL RNA	PCR	paired	ILLUMINA	Illumina NovaSeq 6000	Nimagen primer scheme	fastq	Sample_5717_R1.fastq.gz	Sample_5717_R2.fastq.gz
SRR21798642	SRP400892	new	PRJNA886870	SAMN31145682	Cyclophosphamide-only-4-Swab-DPI-3	Cyclophosphamide-only-4-Swab-DPI-3	Nimagen Seq of SARS-CoV-2 infected Mus musculus	AMPLICON	VIRAL RNA	PCR	paired	ILLUMINA	Illumina NovaSeq 6000	Nimagen primer scheme	fastq	Sample_5718_R1.fastq.gz	Sample_5718_R2.fastq.gz
SRR21798641	SRP400892	new	PRJNA886870	SAMN31145683	Molnupiravir-1-Swab-DPI-3	Molnupiravir-1-Swab-DPI-3	Nimagen Seq of SARS-CoV-2 infected Mus musculus	AMPLICON	VIRAL RNA	PCR	paired	ILLUMINA	Illumina NovaSeq 6000	Nimagen primer scheme	fastq	Sample_5719_R1.fastq.gz	Sample_5719_R2.fastq.gz
SRR21798640	SRP400892	new	PRJNA886870	SAMN31145684	Molnupiravir-2-Swab-DPI-3	Molnupiravir-2-Swab-DPI-3	Nimagen Seq of SARS-CoV-2 infected Mus musculus	AMPLICON	VIRAL RNA	PCR	paired	ILLUMINA	Illumina NovaSeq 6000	Nimagen primer scheme	fastq	Sample_5720_R1.fastq.gz	Sample_5720_R2.fastq.gz
SRR21798639	SRP400892	new	PRJNA886870	SAMN31145685	Molnupiravir-3-Swab-DPI-3	Molnupiravir-3-Swab-DPI-3	Nimagen Seq of SARS-CoV-2 infected Mus musculus	AMPLICON	VIRAL RNA	PCR	paired	ILLUMINA	Illumina NovaSeq 6000	Nimagen primer scheme	fastq	Sample_5721_R1.fastq.gz	Sample_5721_R2.fastq.gz
SRR21798638	SRP400892	new	PRJNA886870	SAMN31145686	Molnupiravir-4-Swab-DPI-3	Molnupiravir-4-Swab-DPI-3	Nimagen Seq of SARS-CoV-2 infected Mus musculus	AMPLICON	VIRAL RNA	PCR	paired	ILLUMINA	Illumina NovaSeq 6000	Nimagen primer scheme	fastq	Sample_5722_R1.fastq.gz	Sample_5722_R2.fastq.gz
SRR21798636	SRP400892	new	PRJNA886870	SAMN31145687	Cyclophosphamide-and-Molnupiravir-1-Swab-DPI-3	Cyclophosphamide-and-Molnupiravir-1-Swab-DPI-3	Nimagen Seq of SARS-CoV-2 infected Mus musculus	AMPLICON	VIRAL RNA	PCR	paired	ILLUMINA	Illumina NovaSeq 6000	Nimagen primer scheme	fastq	Sample_5723_R1.fastq.gz	Sample_5723_R2.fastq.gz
SRR21798635	SRP400892	new	PRJNA886870	SAMN31145688	Cyclophosphamide-and-Molnupiravir-2-Swab-DPI-3	Cyclophosphamide-and-Molnupiravir-2-Swab-DPI-3	Nimagen Seq of SARS-CoV-2 infected Mus musculus	AMPLICON	VIRAL RNA	PCR	paired	ILLUMINA	Illumina NovaSeq 6000	Nimagen primer scheme	fastq	Sample_5724_R1.fastq.gz	Sample_5724_R2.fastq.gz
SRR21798634	SRP400892	new	PRJNA886870	SAMN31145689	Cyclophosphamide-and-Molnupiravir-3-Swab-DPI-3	Cyclophosphamide-and-Molnupiravir-3-Swab-DPI-3	Nimagen Seq of SARS-CoV-2 infected Mus musculus	AMPLICON	VIRAL RNA	PCR	paired	ILLUMINA	Illumina NovaSeq 6000	Nimagen primer scheme	fastq	Sample_5725_R1.fastq.gz	Sample_5725_R2.fastq.gz
SRR21798633	SRP400892	new	PRJNA886870	SAMN31145690	Cyclophosphamide-and-Molnupiravir-4-Swab-DPI-3	Cyclophosphamide-and-Molnupiravir-4-Swab-DPI-3	Nimagen Seq of SARS-CoV-2 infected Mus musculus	AMPLICON	VIRAL RNA	PCR	paired	ILLUMINA	Illumina NovaSeq 6000	Nimagen primer scheme	fastq	Sample_5726_R1.fastq.gz	Sample_5726_R2.fastq.gz
SRR21798632	SRP400892	new	PRJNA886870	SAMN31145691	Cyclophosphamide-and-Pfizer-2-Swab-DPI-3	Cyclophosphamide-and-Pfizer-2-Swab-DPI-3	Nimagen Seq of SARS-CoV-2 infected Mus musculus	AMPLICON	VIRAL RNA	PCR	paired	ILLUMINA	Illumina NovaSeq 6000	Nimagen primer scheme	fastq	Sample_5728_R1.fastq.gz	Sample_5728_R2.fastq.gz
SRR21798631	SRP400892	new	PRJNA886870	SAMN31145692	Cyclophosphamide-and-Pfizer-4-Swab-DPI-3	Cyclophosphamide-and-Pfizer-4-Swab-DPI-3	Nimagen Seq of SARS-CoV-2 infected Mus musculus	AMPLICON	VIRAL RNA	PCR	paired	ILLUMINA	Illumina NovaSeq 6000	Nimagen primer scheme	fastq	Sample_5730_R1.fastq.gz	Sample_5730_R2.fastq.gz
SRR21798628	SRP400892	new	PRJNA886870	SAMN31145693	Cyclophosphamide--Pfizer-and-Molnupiravir-1-Swab-DPI-3	Cyclophosphamide--Pfizer-and-Molnupiravir-1-Swab-DPI-3	Nimagen Seq of SARS-CoV-2 infected Mus musculus	AMPLICON	VIRAL RNA	PCR	paired	ILLUMINA	Illumina NovaSeq 6000	Nimagen primer scheme	fastq	Sample_5731_R1.fastq.gz	Sample_5731_R2.fastq.gz
SRR21798627	SRP400892	new	PRJNA886870	SAMN31145694	Cyclophosphamide--Pfizer-and-Molnupiravir-3-Swab-DPI-3	Cyclophosphamide--Pfizer-and-Molnupiravir-3-Swab-DPI-3	Nimagen Seq of SARS-CoV-2 infected Mus musculus	AMPLICON	VIRAL RNA	PCR	paired	ILLUMINA	Illumina NovaSeq 6000	Nimagen primer scheme	fastq	Sample_5733_R1.fastq.gz	Sample_5733_R2.fastq.gz
SRR21798626	SRP400892	new	PRJNA886870	SAMN31145695	Vehicle-1-Swab-DPI-5	Vehicle-1-Swab-DPI-5	Nimagen Seq of SARS-CoV-2 infected Mus musculus	AMPLICON	VIRAL RNA	PCR	paired	ILLUMINA	Illumina NovaSeq 6000	Nimagen primer scheme	fastq	Sample_5735_R1.fastq.gz	Sample_5735_R2.fastq.gz
SRR21798625	SRP400892	new	PRJNA886870	SAMN31145696	Vehicle-2-Swab-DPI-5	Vehicle-2-Swab-DPI-5	Nimagen Seq of SARS-CoV-2 infected Mus musculus	AMPLICON	VIRAL RNA	PCR	paired	ILLUMINA	Illumina NovaSeq 6000	Nimagen primer scheme	fastq	Sample_5736_R1.fastq.gz	Sample_5736_R2.fastq.gz
SRR21798623	SRP400892	new	PRJNA886870	SAMN31145697	Vehicle-3-Swab-DPI-5	Vehicle-3-Swab-DPI-5	Nimagen Seq of SARS-CoV-2 infected Mus musculus	AMPLICON	VIRAL RNA	PCR	paired	ILLUMINA	Illumina NovaSeq 6000	Nimagen primer scheme	fastq	Sample_5737_R1.fastq.gz	Sample_5737_R2.fastq.gz
SRR21798622	SRP400892	new	PRJNA886870	SAMN31145698	Vehicle-4-Swab-DPI-5	Vehicle-4-Swab-DPI-5	Nimagen Seq of SARS-CoV-2 infected Mus musculus	AMPLICON	VIRAL RNA	PCR	paired	ILLUMINA	Illumina NovaSeq 6000	Nimagen primer scheme	fastq	Sample_5738_R1.fastq.gz	Sample_5738_R2.fastq.gz
SRR21798621	SRP400892	new	PRJNA886870	SAMN31145699	Cyclophosphamide-only-1-Swab-DPI-5	Cyclophosphamide-only-1-Swab-DPI-5	Nimagen Seq of SARS-CoV-2 infected Mus musculus	AMPLICON	VIRAL RNA	PCR	paired	ILLUMINA	Illumina NovaSeq 6000	Nimagen primer scheme	fastq	Sample_5739_R1.fastq.gz	Sample_5739_R2.fastq.gz
SRR21798620	SRP400892	new	PRJNA886870	SAMN31145700	Cyclophosphamide-only-2-Swab-DPI-5	Cyclophosphamide-only-2-Swab-DPI-5	Nimagen Seq of SARS-CoV-2 infected Mus musculus	AMPLICON	VIRAL RNA	PCR	paired	ILLUMINA	Illumina NovaSeq 6000	Nimagen primer scheme	fastq	Sample_5740_R1.fastq.gz	Sample_5740_R2.fastq.gz
SRR21798619	SRP400892	new	PRJNA886870	SAMN31145701	Cyclophosphamide-only-3-Swab-DPI-4	Cyclophosphamide-only-3-Swab-DPI-4	Nimagen Seq of SARS-CoV-2 infected Mus musculus	AMPLICON	VIRAL RNA	PCR	paired	ILLUMINA	Illumina NovaSeq 6000	Nimagen primer scheme	fastq	Sample_5741_R1.fastq.gz	Sample_5741_R2.fastq.gz
SRR21798618	SRP400892	new	PRJNA886870	SAMN31145702	Molnupiravir-2-Swab-DPI-5	Molnupiravir-2-Swab-DPI-5	Nimagen Seq of SARS-CoV-2 infected Mus musculus	AMPLICON	VIRAL RNA	PCR	paired	ILLUMINA	Illumina NovaSeq 6000	Nimagen primer scheme	fastq	Sample_5744_R1.fastq.gz	Sample_5744_R2.fastq.gz
SRR21798617	SRP400892	new	PRJNA886870	SAMN31145703	Cyclophosphamide-and-Molnupiravir-1-Swab-DPI-5	Cyclophosphamide-and-Molnupiravir-1-Swab-DPI-5	Nimagen Seq of SARS-CoV-2 infected Mus musculus	AMPLICON	VIRAL RNA	PCR	paired	ILLUMINA	Illumina NovaSeq 6000	Nimagen primer scheme	fastq	Sample_5745_R1.fastq.gz	Sample_5745_R2.fastq.gz
SRR21798616	SRP400892	new	PRJNA886870	SAMN31145704	Cyclophosphamide-and-Molnupiravir-2-Swab-DPI-5	Cyclophosphamide-and-Molnupiravir-2-Swab-DPI-5	Nimagen Seq of SARS-CoV-2 infected Mus musculus	AMPLICON	VIRAL RNA	PCR	paired	ILLUMINA	Illumina NovaSeq 6000	Nimagen primer scheme	fastq	Sample_5746_R1.fastq.gz	Sample_5746_R2.fastq.gz
SRR21798615	SRP400892	new	PRJNA886870	SAMN31145705	Cyclophosphamide-and-Molnupiravir-4-Swab-DPI-5	Cyclophosphamide-and-Molnupiravir-4-Swab-DPI-5	Nimagen Seq of SARS-CoV-2 infected Mus musculus	AMPLICON	VIRAL RNA	PCR	paired	ILLUMINA	Illumina NovaSeq 6000	Nimagen primer scheme	fastq	Sample_5748_R1.fastq.gz	Sample_5748_R2.fastq.gz
SRR21798614	SRP400892	new	PRJNA886870	SAMN31145706	Cyclophosphamide-and-Pfizer-2-Swab-DPI-5	Cyclophosphamide-and-Pfizer-2-Swab-DPI-5	Nimagen Seq of SARS-CoV-2 infected Mus musculus	AMPLICON	VIRAL RNA	PCR	paired	ILLUMINA	Illumina NovaSeq 6000	Nimagen primer scheme	fastq	Sample_5749_R1.fastq.gz	Sample_5749_R2.fastq.gz
SRR21798612	SRP400892	new	PRJNA886870	SAMN31145707	Vehicle-1-Lung-Tissue-DPI-6	Vehicle-1-Lung-Tissue-DPI-6	Nimagen Seq of SARS-CoV-2 infected Mus musculus	AMPLICON	VIRAL RNA	PCR	paired	ILLUMINA	Illumina NovaSeq 6000	Nimagen primer scheme	fastq	Sample_5756_R1.fastq.gz	Sample_5756_R2.fastq.gz
SRR21798611	SRP400892	new	PRJNA886870	SAMN31145708	Vehicle-2-Nasal-Tissue-DPI-6	Vehicle-2-Nasal-Tissue-DPI-6	Nimagen Seq of SARS-CoV-2 infected Mus musculus	AMPLICON	VIRAL RNA	PCR	paired	ILLUMINA	Illumina NovaSeq 6000	Nimagen primer scheme	fastq	Sample_5757_R1.fastq.gz	Sample_5757_R2.fastq.gz
SRR21798610	SRP400892	new	PRJNA886870	SAMN31145709	Vehicle-2-Lung-Tissue-DPI-6	Vehicle-2-Lung-Tissue-DPI-6	Nimagen Seq of SARS-CoV-2 infected Mus musculus	AMPLICON	VIRAL RNA	PCR	paired	ILLUMINA	Illumina NovaSeq 6000	Nimagen primer scheme	fastq	Sample_5758_R1.fastq.gz	Sample_5758_R2.fastq.gz
SRR21798609	SRP400892	new	PRJNA886870	SAMN31145710	Vehicle-3-Nasal-Tissue-DPI-6	Vehicle-3-Nasal-Tissue-DPI-6	Nimagen Seq of SARS-CoV-2 infected Mus musculus	AMPLICON	VIRAL RNA	PCR	paired	ILLUMINA	Illumina NovaSeq 6000	Nimagen primer scheme	fastq	Sample_5759_R1.fastq.gz	Sample_5759_R2.fastq.gz
SRR21798608	SRP400892	new	PRJNA886870	SAMN31145711	Vehicle-3-Lung-Tissue-DPI-6	Vehicle-3-Lung-Tissue-DPI-6	Nimagen Seq of SARS-CoV-2 infected Mus musculus	AMPLICON	VIRAL RNA	PCR	paired	ILLUMINA	Illumina NovaSeq 6000	Nimagen primer scheme	fastq	Sample_5760_R1.fastq.gz	Sample_5760_R2.fastq.gz
SRR21798607	SRP400892	new	PRJNA886870	SAMN31145712	Vehicle-4-Nasal-Tissue-DPI-6	Vehicle-4-Nasal-Tissue-DPI-6	Nimagen Seq of SARS-CoV-2 infected Mus musculus	AMPLICON	VIRAL RNA	PCR	paired	ILLUMINA	Illumina NovaSeq 6000	Nimagen primer scheme	fastq	Sample_5761_R1.fastq.gz	Sample_5761_R2.fastq.gz
SRR21798606	SRP400892	new	PRJNA886870	SAMN31145713	Vehicle-4-Lung-Tissue-DPI-6	Vehicle-4-Lung-Tissue-DPI-6	Nimagen Seq of SARS-CoV-2 infected Mus musculus	AMPLICON	VIRAL RNA	PCR	paired	ILLUMINA	Illumina NovaSeq 6000	Nimagen primer scheme	fastq	Sample_5762_R1.fastq.gz	Sample_5762_R2.fastq.gz
SRR21798605	SRP400892	new	PRJNA886870	SAMN31145714	Cyclophosphamide-only-1-Nasal-Tissue-DPI-6	Cyclophosphamide-only-1-Nasal-Tissue-DPI-6	Nimagen Seq of SARS-CoV-2 infected Mus musculus	AMPLICON	VIRAL RNA	PCR	paired	ILLUMINA	Illumina NovaSeq 6000	Nimagen primer scheme	fastq	Sample_5763_R1.fastq.gz	Sample_5763_R2.fastq.gz
SRR21798604	SRP400892	new	PRJNA886870	SAMN31145715	Cyclophosphamide-only-1-Lung-Tissue-DPI-6	Cyclophosphamide-only-1-Lung-Tissue-DPI-6	Nimagen Seq of SARS-CoV-2 infected Mus musculus	AMPLICON	VIRAL RNA	PCR	paired	ILLUMINA	Illumina NovaSeq 6000	Nimagen primer scheme	fastq	Sample_5764_R1.fastq.gz	Sample_5764_R2.fastq.gz
SRR21798603	SRP400892	new	PRJNA886870	SAMN31145716	Cyclophosphamide-only-2-Nasal-Tissue-DPI-6	Cyclophosphamide-only-2-Nasal-Tissue-DPI-6	Nimagen Seq of SARS-CoV-2 infected Mus musculus	AMPLICON	VIRAL RNA	PCR	paired	ILLUMINA	Illumina NovaSeq 6000	Nimagen primer scheme	fastq	Sample_5765_R1.fastq.gz	Sample_5765_R2.fastq.gz
SRR21798601	SRP400892	new	PRJNA886870	SAMN31145717	Cyclophosphamide-only-2-Lung-Tissue-DPI-6	Cyclophosphamide-only-2-Lung-Tissue-DPI-6	Nimagen Seq of SARS-CoV-2 infected Mus musculus	AMPLICON	VIRAL RNA	PCR	paired	ILLUMINA	Illumina NovaSeq 6000	Nimagen primer scheme	fastq	Sample_5766_R1.fastq.gz	Sample_5766_R2.fastq.gz
SRR21798600	SRP400892	new	PRJNA886870	SAMN31145718	Cyclophosphamide-only-3-Nasal-Tissue-DPI-4	Cyclophosphamide-only-3-Nasal-Tissue-DPI-4	Nimagen Seq of SARS-CoV-2 infected Mus musculus	AMPLICON	VIRAL RNA	PCR	paired	ILLUMINA	Illumina NovaSeq 6000	Nimagen primer scheme	fastq	Sample_5767_R1.fastq.gz	Sample_5767_R2.fastq.gz
SRR21798599	SRP400892	new	PRJNA886870	SAMN31145719	Cyclophosphamide-only-3-Lung-Tissue-DPI-4	Cyclophosphamide-only-3-Lung-Tissue-DPI-4	Nimagen Seq of SARS-CoV-2 infected Mus musculus	AMPLICON	VIRAL RNA	PCR	paired	ILLUMINA	Illumina NovaSeq 6000	Nimagen primer scheme	fastq	Sample_5768_R1.fastq.gz	Sample_5768_R2.fastq.gz
SRR21798598	SRP400892	new	PRJNA886870	SAMN31145720	Cyclophosphamide-only-4-Lung-Tissue-DPI-4	Cyclophosphamide-only-4-Lung-Tissue-DPI-4	Nimagen Seq of SARS-CoV-2 infected Mus musculus	AMPLICON	VIRAL RNA	PCR	paired	ILLUMINA	Illumina NovaSeq 6000	Nimagen primer scheme	fastq	Sample_5770_R1.fastq.gz	Sample_5770_R2.fastq.gz
SRR21798597	SRP400892	new	PRJNA886870	SAMN31145721	Molnupiravir-1-Lung-Tissue-DPI-7	Molnupiravir-1-Lung-Tissue-DPI-7	Nimagen Seq of SARS-CoV-2 infected Mus musculus	AMPLICON	VIRAL RNA	PCR	paired	ILLUMINA	Illumina NovaSeq 6000	Nimagen primer scheme	fastq	Sample_5772_R1.fastq.gz	Sample_5772_R2.fastq.gz
SRR21798596	SRP400892	new	PRJNA886870	SAMN31145722	Molnupiravir-2-Lung-Tissue-DPI-7	Molnupiravir-2-Lung-Tissue-DPI-7	Nimagen Seq of SARS-CoV-2 infected Mus musculus	AMPLICON	VIRAL RNA	PCR	paired	ILLUMINA	Illumina NovaSeq 6000	Nimagen primer scheme	fastq	Sample_5774_R1.fastq.gz	Sample_5774_R2.fastq.gz
SRR21798595	SRP400892	new	PRJNA886870	SAMN31145723	Molnupiravir-3-Nasal-Tissue-DPI-7	Molnupiravir-3-Nasal-Tissue-DPI-7	Nimagen Seq of SARS-CoV-2 infected Mus musculus	AMPLICON	VIRAL RNA	PCR	paired	ILLUMINA	Illumina NovaSeq 6000	Nimagen primer scheme	fastq	Sample_5775_R1.fastq.gz	Sample_5775_R2.fastq.gz
SRR21798594	SRP400892	new	PRJNA886870	SAMN31145724	Molnupiravir-3-Lung-Tissue-DPI-7	Molnupiravir-3-Lung-Tissue-DPI-7	Nimagen Seq of SARS-CoV-2 infected Mus musculus	AMPLICON	VIRAL RNA	PCR	paired	ILLUMINA	Illumina NovaSeq 6000	Nimagen primer scheme	fastq	Sample_5776_R1.fastq.gz	Sample_5776_R2.fastq.gz
SRR21798593	SRP400892	new	PRJNA886870	SAMN31145725	Cyclophosphamide-and-Molnupiravir-1-Nasal-Tissue-DPI-7	Cyclophosphamide-and-Molnupiravir-1-Nasal-Tissue-DPI-7	Nimagen Seq of SARS-CoV-2 infected Mus musculus	AMPLICON	VIRAL RNA	PCR	paired	ILLUMINA	Illumina NovaSeq 6000	Nimagen primer scheme	fastq	Sample_5779_R1.fastq.gz	Sample_5779_R2.fastq.gz
SRR21798592	SRP400892	new	PRJNA886870	SAMN31145726	Cyclophosphamide-and-Molnupiravir-1-Lung-Tissue-DPI-7	Cyclophosphamide-and-Molnupiravir-1-Lung-Tissue-DPI-7	Nimagen Seq of SARS-CoV-2 infected Mus musculus	AMPLICON	VIRAL RNA	PCR	paired	ILLUMINA	Illumina NovaSeq 6000	Nimagen primer scheme	fastq	Sample_5780_R1.fastq.gz	Sample_5780_R2.fastq.gz
SRR21798590	SRP400892	new	PRJNA886870	SAMN31145727	Cyclophosphamide-and-Molnupiravir-2-Nasal-Tissue-DPI-7	Cyclophosphamide-and-Molnupiravir-2-Nasal-Tissue-DPI-7	Nimagen Seq of SARS-CoV-2 infected Mus musculus	AMPLICON	VIRAL RNA	PCR	paired	ILLUMINA	Illumina NovaSeq 6000	Nimagen primer scheme	fastq	Sample_5781_R1.fastq.gz	Sample_5781_R2.fastq.gz
SRR21798589	SRP400892	new	PRJNA886870	SAMN31145728	Cyclophosphamide-and-Molnupiravir-2-Lung-Tissue-DPI-7	Cyclophosphamide-and-Molnupiravir-2-Lung-Tissue-DPI-7	Nimagen Seq of SARS-CoV-2 infected Mus musculus	AMPLICON	VIRAL RNA	PCR	paired	ILLUMINA	Illumina NovaSeq 6000	Nimagen primer scheme	fastq	Sample_5782_R1.fastq.gz	Sample_5782_R2.fastq.gz
SRR21798588	SRP400892	new	PRJNA886870	SAMN31145729	Cyclophosphamide-and-Molnupiravir-3-Nasal-Tissue-DPI-7	Cyclophosphamide-and-Molnupiravir-3-Nasal-Tissue-DPI-7	Nimagen Seq of SARS-CoV-2 infected Mus musculus	AMPLICON	VIRAL RNA	PCR	paired	ILLUMINA	Illumina NovaSeq 6000	Nimagen primer scheme	fastq	Sample_5783_R1.fastq.gz	Sample_5783_R2.fastq.gz
SRR21798587	SRP400892	new	PRJNA886870	SAMN31145730	Cyclophosphamide-and-Molnupiravir-3-Lung-Tissue-DPI-7	Cyclophosphamide-and-Molnupiravir-3-Lung-Tissue-DPI-7	Nimagen Seq of SARS-CoV-2 infected Mus musculus	AMPLICON	VIRAL RNA	PCR	paired	ILLUMINA	Illumina NovaSeq 6000	Nimagen primer scheme	fastq	Sample_5784_R1.fastq.gz	Sample_5784_R2.fastq.gz
SRR21798586	SRP400892	new	PRJNA886870	SAMN31145731	Cyclophosphamide-and-Molnupiravir-4-Nasal-Tissue-DPI-7	Cyclophosphamide-and-Molnupiravir-4-Nasal-Tissue-DPI-7	Nimagen Seq of SARS-CoV-2 infected Mus musculus	AMPLICON	VIRAL RNA	PCR	paired	ILLUMINA	Illumina NovaSeq 6000	Nimagen primer scheme	fastq	Sample_5785_R1.fastq.gz	Sample_5785_R2.fastq.gz
SRR21798585	SRP400892	new	PRJNA886870	SAMN31145732	Cyclophosphamide-and-Molnupiravir-4-Lung-Tissue-DPI-7	Cyclophosphamide-and-Molnupiravir-4-Lung-Tissue-DPI-7	Nimagen Seq of SARS-CoV-2 infected Mus musculus	AMPLICON	VIRAL RNA	PCR	paired	ILLUMINA	Illumina NovaSeq 6000	Nimagen primer scheme	fastq	Sample_5786_R1.fastq.gz	Sample_5786_R2.fastq.gz
SRR21798584	SRP400892	new	PRJNA886870	SAMN31145733	Cyclophosphamide-and-Pfizer-1-Nasal-Tissue-DPI-4	Cyclophosphamide-and-Pfizer-1-Nasal-Tissue-DPI-4	Nimagen Seq of SARS-CoV-2 infected Mus musculus	AMPLICON	VIRAL RNA	PCR	paired	ILLUMINA	Illumina NovaSeq 6000	Nimagen primer scheme	fastq	Sample_5787_R1.fastq.gz	Sample_5787_R2.fastq.gz
SRR21798583	SRP400892	new	PRJNA886870	SAMN31145734	Cyclophosphamide-and-Pfizer-1-Lung-Tissue-DPI-4	Cyclophosphamide-and-Pfizer-1-Lung-Tissue-DPI-4	Nimagen Seq of SARS-CoV-2 infected Mus musculus	AMPLICON	VIRAL RNA	PCR	paired	ILLUMINA	Illumina NovaSeq 6000	Nimagen primer scheme	fastq	Sample_5788_R1.fastq.gz	Sample_5788_R2.fastq.gz
SRR21798582	SRP400892	new	PRJNA886870	SAMN31145735	Cyclophosphamide-and-Pfizer-2-Nasal-Tissue-DPI-7	Cyclophosphamide-and-Pfizer-2-Nasal-Tissue-DPI-7	Nimagen Seq of SARS-CoV-2 infected Mus musculus	AMPLICON	VIRAL RNA	PCR	paired	ILLUMINA	Illumina NovaSeq 6000	Nimagen primer scheme	fastq	Sample_5789_R1.fastq.gz	Sample_5789_R2.fastq.gz
SRR21798581	SRP400892	new	PRJNA886870	SAMN31145736	Cyclophosphamide-and-Pfizer-3-Nasal-Tissue-DPI-7	Cyclophosphamide-and-Pfizer-3-Nasal-Tissue-DPI-7	Nimagen Seq of SARS-CoV-2 infected Mus musculus	AMPLICON	VIRAL RNA	PCR	paired	ILLUMINA	Illumina NovaSeq 6000	Nimagen primer scheme	fastq	Sample_5791_R1.fastq.gz	Sample_5791_R2.fastq.gz
SRR21798579	SRP400892	new	PRJNA886870	SAMN31145737	Cyclophosphamide-and-Pfizer-3-Lung-Tissue-DPI-7	Cyclophosphamide-and-Pfizer-3-Lung-Tissue-DPI-7	Nimagen Seq of SARS-CoV-2 infected Mus musculus	AMPLICON	VIRAL RNA	PCR	paired	ILLUMINA	Illumina NovaSeq 6000	Nimagen primer scheme	fastq	Sample_5792_R1.fastq.gz	Sample_5792_R2.fastq.gz
SRR21798578	SRP400892	new	PRJNA886870	SAMN31145738	Cyclophosphamide-and-Pfizer-4-Lung-Tissue-DPI-7	Cyclophosphamide-and-Pfizer-4-Lung-Tissue-DPI-7	Nimagen Seq of SARS-CoV-2 infected Mus musculus	AMPLICON	VIRAL RNA	PCR	paired	ILLUMINA	Illumina NovaSeq 6000	Nimagen primer scheme	fastq	Sample_5794_R1.fastq.gz	Sample_5794_R2.fastq.gz
SRR21798577	SRP400892	new	PRJNA886870	SAMN31145739	Cyclophosphamide--Pfizer-and-Molnupiravir-1-Nasal-Tissue-DPI-7	Cyclophosphamide--Pfizer-and-Molnupiravir-1-Nasal-Tissue-DPI-7	Nimagen Seq of SARS-CoV-2 infected Mus musculus	AMPLICON	VIRAL RNA	PCR	paired	ILLUMINA	Illumina NovaSeq 6000	Nimagen primer scheme	fastq	Sample_5795_R1.fastq.gz	Sample_5795_R2.fastq.gz
SRR21798576	SRP400892	new	PRJNA886870	SAMN31145740	Cyclophosphamide--Pfizer-and-Molnupiravir-1-Lung-Tissue-DPI-7	Cyclophosphamide--Pfizer-and-Molnupiravir-1-Lung-Tissue-DPI-7	Nimagen Seq of SARS-CoV-2 infected Mus musculus	AMPLICON	VIRAL RNA	PCR	paired	ILLUMINA	Illumina NovaSeq 6000	Nimagen primer scheme	fastq	Sample_5796_R1.fastq.gz	Sample_5796_R2.fastq.gz
SRR21798575	SRP400892	new	PRJNA886870	SAMN31145741	Cyclophosphamide--Pfizer-and-Molnupiravir-2-Nasal-Tissue-DPI-3	Cyclophosphamide--Pfizer-and-Molnupiravir-2-Nasal-Tissue-DPI-3	Nimagen Seq of SARS-CoV-2 infected Mus musculus	AMPLICON	VIRAL RNA	PCR	paired	ILLUMINA	Illumina NovaSeq 6000	Nimagen primer scheme	fastq	Sample_5797_R1.fastq.gz	Sample_5797_R2.fastq.gz
SRR21798574	SRP400892	new	PRJNA886870	SAMN31145742	Cyclophosphamide--Pfizer-and-Molnupiravir-2-Lung-Tissue-DPI-3	Cyclophosphamide--Pfizer-and-Molnupiravir-2-Lung-Tissue-DPI-3	Nimagen Seq of SARS-CoV-2 infected Mus musculus	AMPLICON	VIRAL RNA	PCR	paired	ILLUMINA	Illumina NovaSeq 6000	Nimagen primer scheme	fastq	Sample_5798_R1.fastq.gz	Sample_5798_R2.fastq.gz
SRR21798573	SRP400892	new	PRJNA886870	SAMN31145743	Cyclophosphamide--Pfizer-and-Molnupiravir-3-Nasal-Tissue-DPI-7	Cyclophosphamide--Pfizer-and-Molnupiravir-3-Nasal-Tissue-DPI-7	Nimagen Seq of SARS-CoV-2 infected Mus musculus	AMPLICON	VIRAL RNA	PCR	paired	ILLUMINA	Illumina NovaSeq 6000	Nimagen primer scheme	fastq	Sample_5799_R1.fastq.gz	Sample_5799_R2.fastq.gz
SRR21798572	SRP400892	new	PRJNA886870	SAMN31145744	Cyclophosphamide--Pfizer-and-Molnupiravir-3-Lung-Tissue-DPI-7	Cyclophosphamide--Pfizer-and-Molnupiravir-3-Lung-Tissue-DPI-7	Nimagen Seq of SARS-CoV-2 infected Mus musculus	AMPLICON	VIRAL RNA	PCR	paired	ILLUMINA	Illumina NovaSeq 6000	Nimagen primer scheme	fastq	Sample_5800_R1.fastq.gz	Sample_5800_R2.fastq.gz
SRR21798630	SRP400892	new	PRJNA886870	SAMN31145745	Cyclophosphamide--Pfizer-and-Molnupiravir-4-Nasal-Tissue-DPI-7	Cyclophosphamide--Pfizer-and-Molnupiravir-4-Nasal-Tissue-DPI-7	Nimagen Seq of SARS-CoV-2 infected Mus musculus	AMPLICON	VIRAL RNA	PCR	paired	ILLUMINA	Illumina NovaSeq 6000	Nimagen primer scheme	fastq	Sample_5801_R1.fastq.gz	Sample_5801_R2.fastq.gz
